# Gills are not used for gas exchange in the suspension-feeding hemichordate *Protoglossus graveolens*

**DOI:** 10.1101/2023.08.22.553704

**Authors:** Michael A. Sackville, Christopher B. Cameron, Colin J. Brauner

**Affiliations:** Marine Biological Laboratory, Bay Paul Centre, Woods Hole MA, USA; Département de Sciences Biologiques, Université de Montréal, Montréal PQ, Canada; Department of Zoology, University of British Columbia, Vancouver BC, Canada

## Abstract

The gills are hypothesized to play a key role in early vertebrate evolution by replacing the skin as the primary site of gas exchange. In this scenario, water flow across the gills used for suspension feeding in ancestral deuterostomes was coopted for breathing in stem vertebrates to facilitate the evolution of larger, active fishes. This hypothesis is supported by a stem-vertebrate origin for structures that increase gill capacity for breathing. However, these structures might have instead enhanced an already dominant capacity at the gills of invertebrate deuterostomes rather than mark a shift from the skin. To test this, we characterized gill function for gas exchange in the suspension-feeding hemichordate acorn worm *Protoglossus graveolens*. We measured oxygen uptake and ammonia excretion in whole worms and worm halves with or without gills at 10°C and during an acute thermal challenge at 20°C to maximize gill recruitment. Gills did not enhance oxygen uptake or ammonia excretion, suggesting they are not a primary site of gas exchange. This is the first test of gill function for gas exchange in a suspension-feeding invertebrate deuterostome, and it provides essential support for the long-hypothesized vertebrate origin of breathing at gills and its role in early vertebrate evolution.
