## Supplementary material for "Gills are not used for gas exchange in the suspension-feeding hemichordate *Protoglossus graveolens*": figure data

### Sheet: data
treatment	fragment	wet mass (g)	O2 (umols/h)	MO2 (umols/g h)	NH3 (umols/h)	MNH3 (umols/g h)
10C	whole	0.3438	0.469	1.363
10C	whole	0.4464	0.452	1.012
10C	whole	0.1691	0.164	0.968
10C	whole	0.1558	0.202	1.295
10C	whole	0.2856	0.3	1.052
10C	whole	0.2204	0.252	1.143
10C	whole	0.1437	0.199	1.382
10C	whole	0.1458			0.042	0.287
10C	whole	0.3911			0.026	0.067
10C	whole	0.1814			0.053	0.294
10C	whole	0.3291			0.038	0.117
10C	whole	0.268			0.024	0.089
10C	whole	0.1958			0.034	0.175
10C	gill	0.2434	0.285	1.172	0.029	0.119
10C	gill	0.3182	0.352	1.106	0.048	0.15
10C	gill	0.118	0.168	1.424	0.038	0.325
10C	gill	0.1317	0.196	1.492	0.033	0.252
10C	gill	0.2158	0.279	1.291	0.031	0.142
10C	gill	0.1752	0.263	1.502	0.038	0.22
10C	gill	0.1174	0.18	1.532	0.025	0.217
10C	no gill	0.1004	0.117	1.161	0.021	0.205
10C	no gill	0.1282	0.139	1.082	0.019	0.146
10C	no gill	0.0511	0.092	1.795	0.029	0.562
10C	no gill	0.0241	0.109	4.505	0.015	0.625
10C	no gill	0.0698	0.125	1.794	0.012	0.169
10C	no gill	0.0452	0.109	2.402	0.015	0.336
10C	no gill	0.0263	0.107	4.063	0.012	0.445
20C	whole	0.3017	0.917	3.039
20C	whole	0.132	0.364	2.755
20C	whole	0.3074	0.683	2.222
20C	whole	0.4474	0.897	2.005
20C	whole	0.1751	0.506	2.892
20C	whole	0.4738	1.153	2.433
20C	whole	0.1283	0.339	2.646
20C	whole	0.1012	0.355	3.504
20C	whole	0.2094			0.132	0.63
20C	whole	0.0925			0.05	0.544
20C	whole	0.1821			0.13	0.713
20C	whole	0.1649			0.068	0.411
20C	whole	0.2403			0.135	0.562
20C	whole	0.1296			0.079	0.61
20C	gill	0.1934	0.492	2.545	0.099	0.51
20C	gill	0.0708	0.181	2.552	0.039	0.558
20C	gill	0.2487	0.542	2.178	0.128	0.514
20C	gill	0.2881	0.608	2.112	0.112	0.39
20C	gill	0.1481	0.368	2.482	0.08	0.542
20C	gill	0.3931	0.725	1.845	0.166	0.422
20C	gill	0.0732	0.275	3.751	0.038	0.525
20C	gill	0.05	0.216	4.32	0.025	0.49
20C	no gill	0.1083	0.338	3.121	0.075	0.692
20C	no gill	0.0612	0.205	3.351	0.075	1.226
20C	no gill	0.0587	0.226	3.853	0.04	0.681
20C	no gill	0.1593	0.345	2.163	0.061	0.383
20C	no gill	0.027	0.13	4.808	0.02	0.746
20C	no gill	0.0807	0.265	3.29	0.122	1.512
20C	no gill	0.0551	0.222	4.026	0.033	0.591
20C	no gill	0.0512	0.266	5.191	0.042	0.815
